# Constructing a full-length single-nucleus transcriptomic atlas of the obese mouse by UURNA-seq

**DOI:** 10.64898/2026.07.14.738381

**Authors:** Xiaoping Han, Xueyi Wang, Lei Yang, Lifeng Ma, Hanyu Wu, Renying Wang, Guoji Guo

**Author notes:** These authors contributed equally (Xueyi Wang, Lei Yang, Lifeng Ma).

## Abstract

Single-nucleus RNA-seq (snRNA-seq) offers advantages in sample preparation for atlas construction and data mining of gene regulation. However, current snRNA-seq protocols struggle to balance sensitivity and throughput. Here we present ultra-throughput and ultra-sensitivity single-nucleus total RNA sequencing (UURNA-seq), a platform that enables large-scale atlas construction in a single day. UURNA-seq outperforms existing single-cell and single-nucleus protocols, with reduced coverage bias, higher gene detection efficiency, and greater throughput at lower per-cell cost. This performance extends to primary tissues and is consistent in fresh and frozen samples, supporting flexible workflows for clinical and archival specimens. Notably, UURNA-seq also detects substantially more non-coding RNAs, including lncRNAs and sncRNAs, alongside mRNAs at single-nucleus resolution, uncovering previously inaccessible layers of cellular regulation in complex tissues. Leveraging these capabilities, we constructed the first comprehensive multi-tissue atlas of obesity and characterized RNA dynamics at atlas scale, revealing both conserved and tissue-specific transcriptional alterations and identifying critical dysregulation of hormone signaling and metabolic pathways. Together, these results establish UURNA-seq as a sensitive, scalable, and cost-effective platform that provides a route to dissect the molecular basis of complex diseases such as obesity.
