## Supplemental Table 1-7 for "Constructing a full-length single-nucleus transcriptomic atlas of the obese mouse by UURNA-seq": Table S1-oligo sequences.xlsx

### Sheet: Table S1
Table S1. Oligonucleotide sequences used in UURNA-seq

### Sheet: UU-RNA-seq sequences
	Oligonucleotide sequences used in UU RNA seq library construction
Random primer	5'-CCGCTTGGCCTCCGACTTjjjjjjjjjjNNNNNNN-3'
Beads linker1.2a primer	5'-AAGCAGTGGTATCAACGCAGAGTACjjjjjjjjjjTTTTTTTTTTTTTTTTTTTT-3'
Block primer	5'-AAAAAAAAAAAAAAAAAA-3'ddC
Beads linker1.2b primer	5'-AACGACATGGCTACGATCCGACTTjjjjjjjjjjAAGCAGTGGTATCAACGCAGAGTAC-3'
ATAC R1.1	5'-TTGTCTTCCTAAGACCGCTTGGCCTCCGACTT-3'
P5-ATAC primer	5'-phos-GAACGACATGGCTACGATCCGAC-3'
i7-ATAC primer	5'-TGTGAGCCAAGGAGTTGNNNNNNNNNNTTGTCTTCCTAAGACCGCTTGGC-3'

### Sheet: Barcode sequences for RNA
Barcodes number and sequences for UU-RNA-seq. Random primer, beads linker 1.2a and beads linker 1.2b all used the following barcodes.
Number	initial sequence	revised sequences
BC1	TCCTACCAGT
BC2	GCGTTGGAGC
BC3	GATCTTACGC
BC4	CTGATGGTCA
BC5	CCGAGAATCC
BC6	GCCGCAACGA
BC7	TGAGTCTGGC
BC8	TGCGGACCTA
BC9	ACGGAGGCGG
BC10	TAGATCTACT
BC11	AATTAAGACT
BC12	TTATTCATTC
BC13	TTGACTTCAG
BC14	AGAGCTATAA
BC15	CTAAGAGAAG
BC16	ACTCAATAGG
BC17	CTTGCGCCGC
BC18	GGTACTGCCT
BC19	TAGAATTAAC
BC20	GCCATTCTCC
BC21	TGCCGGCAGA
BC22	TTACCGAGGC
BC23	ATCATATTAG
BC24	TGGTCAGCCA
BC25	ACTATGCAAT
BC26	CGACGCGACT
BC27	GATACGGAAC
BC28	TTATCCGGAT
BC29	TAGAGTAATA
BC30	GCAGGTCCGT
BC31	TCGGCCTTAC
BC32	AGAACGTCTC
BC33	CCAGTTCCAA
BC34	ACTTAACCTT
BC35	CAACCGCTAA
BC36	GACCTTGATA
BC37	TCTGATACCA
BC38	GAAGATCGAG
BC39	AAGAAGCTAG
BC40	TCCGGCCTCG
BC41	AGAGAAGGTT
BC42	CATACTCCGA
BC43	GCTAACTTGC
BC44	GGCTGAGCTC
BC45	CCGATTCCTG
BC46	ACCGCCAACC
BC47	ATAAGGAGCA
BC48	CGAACGCCGG
BC49	GGTATGCTTG
BC50	AACCTGCGTA
BC51	GGCAGACGCC
BC52	TAGCCGTCAT
BC53	CTAGTAGTCT
BC54	ACGCGAGATT
BC55	GGTATCCGCC
BC56	AACTAGGCGC
BC57	TCGCTAAGCA
BC58	TATATACTAA
BC59	ACTTGCTAGA
BC60	AACCATTGGA
BC61	TCGCGGTTGG
BC62	CGTAGTTACC
BC63	TCCAATCATC
BC64	AATCGATAAT
BC65	CCATTATCTA
BC66	TCAACGTAAG
BC67	TCTAATAGTA
BC68	GATCGCTTCT
BC69	CTAACTAGAT
BC70	GCTGGAACTT
BC71	AGGTTAGTTC
BC72	CATTCGACGG
BC73	CATTCAATCA
BC74	CGGATTAGAA
BC75	ATCGGCTATC
BC76	ACGAAGTCAA
BC77	TTACCTCGAC
BC78	GGAGGATAGC
BC79	GGCTCTCTAT
BC80	CGGTCAAGAA
BC81	CGCTCCTAAC
BC82	ATCCATGACT
BC83	AACCTGGTCT
BC84	GGTACCGGCA
BC85	AAGCCAGTTA
BC86	TCTTGCCGAC
BC87	AAGACCGTTG
BC88	AGGTTAGCAT
BC89	TTCGCCTCCA
BC90	AGAGCCAAGG
BC91	AATACCATCC
BC92	AGCTCTCCTC
BC93	AGCTTATCCG
BC94	CATCTCTGCA
BC95	ACCTGGCCAA
BC96	TAACTGGTTA
BC97	TTCTCGCATG
BC98	ACCTCGTTGA
BC99	CCATTGCGTT
BC100	ATCTCCGAAC
BC101	GGCAGGTATT
BC102	AATCGTAGCG
BC103	GGCGTTAAGG
BC104	AGGAGCGGTA
BC105	AATCCATCTT
BC106	TGGCCTGAAG
BC107	AACCTCATTC
BC108	CCTGGAAGAG
BC109	GGAGGTTCTA
BC110	ATCATCAACG
BC111	GAAGAGGCAT
BC112	AACCGCTGGT
BC113	CCTTGATCGT
BC114	ACCGAAGACC
BC115	CTTGATTGCC
BC116	AAGAATCTGA
BC117	TTGCTAACGG
BC118	ACTAGAGAGT
BC119	AATGCCGCTT
BC120	TATAGACGCA
BC121	TCAATCGCAT
BC122	TTCTTAATAA
BC123	GTCCTAGAGG
BC124	ATATTGATAC
BC125	CCGCTGCCAG
BC126	CCTAGTACGT
BC127	CAATTACCGT
BC128	GGCCGTAGTC
BC129	CGATTACGGC
BC130	TAATGAACGA
BC131	CCGTTCCTTA
BC132	GGTACCATAT
BC133	CCGATTCGCA
BC134	ATGGCTCTGC
BC135	GTATAATACG
BC136	ATCAGCAAGT
BC137	GGCGAACTCG
BC138	TTAATTGAAT
BC139	TTAGGACCGG
BC140	AAGTAAGAGC
BC141	CCTTGGTCCA
BC142	CATCAGAATG
BC143	TTATAGCAGA
BC144	TTACTTGGAA
BC145	GCTCAGCCGG
BC146	ACGTCCGCAG
BC147	TTGACTGACG
BC148	TTGCGAGGCA
BC149	TTCCAACCGC
BC150	TAACCTTCGG
BC151	TCAAGCCGAT
BC152	CTTGCAACCT
BC153	CCATCGCGAA
BC154	TAGACTTCTT
BC155	GTCCTTAAGA
BC156	AGTAACGGTC
BC157	GTTCGTCAGA
BC158	CGCCTAATGC
BC159	ACCGGAATTA
BC160	TAGGCCATAG
BC161	TAACTCTTAG
BC162	TATGAGTTAA
BC163	TATCATGATC
BC164	GAGCATATGG
BC165	TAACGATCCA
BC166	CGGCGTAACT
BC167	CGTCGCAGCC
BC168	GTAGCTCCAT
BC169	TTGCCTTGGC
BC170	TGCTAATTCT
BC171	GTCCTACTTG
BC172	GGTAGGTTAG
BC173	GAGCATCATT
BC174	CCGCTCCGGC
BC175	TTCTTCCGGT
BC176	AGGAGAGAAC
BC177	TAACTCAATT
BC178	ACTATAGGTT
BC179	CAAGATGCCG
BC180	AACGTCTAGT
BC181	AGGTATACTC
BC182	TTCATAGGAC
BC183	GGAGGCCTCC
BC184	TTCAATATAA
BC185	ACGTCATATA
BC186	TTGACCAGGA
BC187	CGGTTGCGCG
BC188	CAAGGAGGTC
BC189	TTACGATGAA
BC190	TTGCTGGCAT
BC191	GAGGCATCAA
BC192	ATTCGACCAA
BC193	CCGCGGCTCA
BC194	GGCTCCTCGT
BC195	GTTACGCAAG
BC196	AGCCGGTACC
BC197	ACCTCTATCT
BC198	GGACTACTAC
BC199	GTATCATCGA
BC200	CCGCGATTAT
BC201	ATTCAGGTAC
BC202	ATGGAATTGG
BC203	GACGAAGCGT
BC204	CTTGCAGTAG
BC205	CTTGGTAATG
BC206	CAAGTCGACC
BC207	TAACGAATTG
BC208	TGAGAACCAA
BC209	TTATTCTGAG
BC210	TTATTATGGT
BC211	ATATGAGCCA
BC212	CAACCAGTAC
BC213	CATCCGACTA
BC214	ATCATGGCTG
BC215	CCGCAAGTTC
BC216	CTTCTCATTG
BC217	CAGGAGGAGA
BC218	GATATCGGCG
BC219	CCAGTCCTCT
BC220	CATAGTTCGG
BC221	CGTAATGCAG
BC222	CCGTTCGGAT
BC223	CCATAAGTCC
BC224	GGCAATGAGA
BC225	CGGTTATGCC
BC226	TGGCCGGCCT
BC227	AGCTGCAATA
BC228	TGGCCATGCA
BC229	TGACGCTCCG
BC230	AACTGCTGCC
BC231	TGCGCGATGC
BC232	ATTGAGATTG
BC233	TTGATATATT
BC234	CGGTAGGAAT
BC235	ACCAGCGCAG
BC236	CGAATGAGCT
BC237	AGTTCGAGTA
BC238	TTGGACGCTG
BC239	ATAGACTAGG
BC240	TATAGTAAGC
BC241	CGGTCGTTAA
BC242	ATGGCGGATC
BC243	CTCTGATCAG
BC244	GGCCAGTCCG
BC245	CGGAAGATAT
BC246	TGGCTGATGA
BC247	GAAGGTTGCC
BC248	GTTGAAGGAT
BC249	CCATTCGTAA
BC250	TGCGCCAGAA
BC251	CGAATAATTC
BC252	GCGACGCCTT
BC253	ATCAACGATT
BC254	GTTCTGAATT
BC255	GCTAACCTCA
BC256	CAAGCAACTG
BC257	GGAGCGGCCG
BC258	CGCGTACGAC
BC259	CGATGGCGCC
BC260	TGGTATTCAT
BC261	GATAAGGCAA
BC262	GCCGGTCGAG
BC263	TGCGCCATCT
BC264	AAGTCTTCCG
BC265	AGACTCAAGC
BC266	GCAGGCGACG
BC267	AATACTCTTC
BC268	CCAACTAACC
BC269	TATCCTCAAT
BC270	GCCGTCGCGT
BC271	CCGCTGCTTC
BC272	TGACCGAATC
BC273	GTCTCCAGAG
BC274	AATGCTAGTC
BC275	GACGACCTGC
BC276	AGAGCCAGCC
BC277	CCAGGCCGCA
BC278	CAGGTATGGA
BC279	CCGGAGTTGC
BC280	TTAATTATTG
BC281	AATCAGCTGC
BC282	CCGTTGACTT
BC283	GCCAGGATCA
BC284	CTTCGGCGCA
BC285	CAAGGCATTC
BC286	AAGAATGGAA
BC287	CGGATGAAGG
BC288	TATCGTCGGC
BC289	GCCGTATGCT
BC290	CTGAACTGGT
BC291	CATAACCAGC
BC292	AAGTTGCCAT
BC293	AGGCCGCTCG
BC294	AGGTAATAGG
BC295	GTACTAGTAA
BC296	GCGCGGTAGT
BC297	CTGGATTAGT
BC298	TTGGATCCTT
BC299	TTGGAATCTC
BC300	ACCTGGACGC
BC301	CCTGACGTTC
BC302	GCGTTCAGCT
BC303	TTAGCAATAA
BC304	TTGATGCTAT
BC305	CTCTGCGGCA
BC306	AATAATACCA
BC307	ACGCCGTTCA
BC308	TTCGCTTACG
BC309	TACGGCTACG
BC310	TTCTTATCGA
BC311	TTCCATGGCA
BC312	AAGTAGTCAG
BC313	TCAGCTCTAA
BC314	CGAATAGATG
BC315	CGGAGATCCG
BC316	ACCGCAGAAT
BC317	TCTCCTATAA
BC318	CAACCTATAT
BC319	AGTCGAGAAG
BC320	AAGACGGCCA
BC321	GCCAACGCCA
BC322	TCTACCATTA
BC323	CTTGCGGTCT
BC324	TTACGTATAC
BC325	CGATTGGTTA
BC326	ACTTAACTAG
BC327	GCAGACCGGT
BC328	TGAGTCCAGA
BC329	TGGAGAATTC
BC330	ACCAGCCTTA
BC331	GGCGAGCTTA
BC332	TCGAGGAGTA
BC333	CCTTACTCCT
BC334	TCAGACGAAC
BC335	CCGTCCAGTA
BC336	GTTCCGCTAA
BC337	CAGATTCGAT
BC338	TGCATATAAC
BC339	TAGGCAGATA
BC340	TATGCCGAGT
BC341	ATAGTCGTAG
BC342	GGATGCAGCA
BC343	CCGCTATATT
BC344	ATCGAGTCGC
BC345	GCGACGCAGA
BC346	AATGGTCGAC
BC347	TGGAACTAGA
BC348	GTCCAACTCA
BC349	GTTATGGATC
BC350	TTATAAGAAC
BC351	CAAGCTTCAT
BC352	CTGATTAAGA
BC353	TACTTACTTA
BC354	GGATCTGCAG
BC355	ATGCAATATG
BC356	TTCCTAGACC
BC357	ACTGCCGATA
BC358	TCCAGAAGGT
BC359	TTCAAGACCA
BC360	TATTACTCAT
BC361	AACTGATCTT
BC362	CCGCGGACCG
BC363	AATACGCAGG
BC364	GGTCGCGTCA
BC365	AATTATCAGC
BC366	CAGCTATCGT
BC367	ATTGCGCTGA
BC368	TTGGTAGGCG
BC369	AGCTAAGGTA
BC370	TCGTAGAGAA
BC371	TGATGGCCTT
BC372	TGGAAGTACC
BC373	CTCCAAGGAT
BC374	AGATATATCG
BC375	CATGCTGGTT
BC376	TCCTCGAGTC
BC377	GCAAGGAATA
BC378	GGCATAGCTT
BC379	CTACGGTAGC
BC380	AGTAAGCATA
BC381	CGCCTCGAAC
BC382	TTAGGATCTA
BC383	ACTACTGAAG
BC384	AATCTGGAGT
BC385	ACAATCAAGT
BC386	AAGCTGATTA
BC387	ACCATTCTTA	CTTACTGCCG
BC388	AATAGGTTGT
BC389	ATCTAGGAAT
BC390	AAGGAATCAA	ATCAGGATTC
BC391	AGTAATCCTT
BC392	ACTTATAGGA
BC393	ACCTCTTATA	TAGAGGACAA
BC394	AAGGAGAATA
BC395	ACTGGTATTA	CCTAGCGAAT
BC396	ATAGAATCCA
BC397	AGAACTAAGA
BC398	ATTGGATAGA
BC399	ACGATGAATT
BC400	AAGTCATCTA	GCTGAGCTGT
BC401	AGAGGAATTT
BC402	AGTACCTAAT
BC403	AATTCAACCA	CGCTATCGGC
BC404	ACAACTAGTT
BC405	AAACGAAGAA
BC406	ACAAGAACTT
BC407	ATGAGTAAGT	GTTCGCTCTA
BC408	AAATCATGGT
BC409	AAAGTCGTTA
BC410	AAGTAGCAAA
BC411	ATGAACCTTA
BC412	AGCTAATACT	TCTCACACAT
BC413	AAATACCTGT
BC414	AAAGATGGAA	TTAGATGCAT
BC415	AACGATCAAT
BC416	ATCAGATTCA
BC417	ATTGGTTCTA
BC418	ACAATGAGAA
BC419	AGATCCATAT
BC420	AATGACTGAT
BC421	AATCGAGATA
BC422	ATTGGAGTTT
BC423	AAGATCTTGA
BC424	AGGAAGTTAT	GTCCAGAGCT
BC425	ACATATCCTT	CACGTGATAG
BC426	ACTTAGGTAA
BC427	AGTAGGATAT
BC428	ACAGACTAAT
BC429	AATAAGGACA
BC430	ATTGAGTCAA
BC431	AAACTGGTAT	GCTTGACAGG
BC432	AAAGTTAGGA
BC433	AGTTAACGCC
BC434	TCATGGTACC
BC435	CACTGGTCAA
BC436	GACTCATTCG
BC437	ACGTTGCTTG
BC438	AGTGAACGAA
BC439	ACAGCTCCAA	TTAATGAGAT
BC440	AGCCTTCCTA
BC441	ACGGATACTG
BC442	ACGCATTAGG	CATTAAGGCC
BC443	ATAGTTCCTC
BC444	ACATGCGACT
BC445	ATAGCAACGT
BC446	AGCTTACGCT
BC447	ATACCTTGCA
BC448	AGAGTCGAAG	CCGCCTCAGA
BC449	AAGCGGATAA	GCCGGTTATC
BC450	AGCGTACTCT	GGAATATTGA
BC451	AGATGCTCAG
BC452	AGCTAAGAGC	ATTCAACGGA
BC453	AGATCCAGCA	AACTGTACTG
BC454	ACTCAAGCGT
BC455	AGCAATGCTG
BC456	ACTCAACCAT	GACTTCTAAT
BC457	ATCAGGTACG
BC458	ATCGAACGAG
BC459	ACCGTTGATG
BC460	AAGCTTGCTG
BC461	AACTTCTCGA
BC462	AGATCCTTGG
BC463	AATCGTCCTT
BC464	ACTGCCAGTT
BC465	ACGACTTATC
BC466	AGAAGTACGC
BC467	ACTCTTAGCC
BC468	AGTAAGGCAG	TGAAGCGTTG
BC469	ATCCATAGAC
BC470	AAGAGAACTC
BC471	ACCGCAAGTA	CCGATGTCGC
BC472	AGGACGTATC	AGACGATGAT
BC473	ATTCCGATCT
BC474	AGCAAGCTGA
BC475	ATGCCTTCGA
BC476	AACACTGACC
BC477	ATCCGCATCA
BC478	ACGCTATCAG
BC479	AGATAGAGAC
BC480	AGCTTACGAC	CTCACAAGAC
BC481	ACTATGGTTT	CGTTCCTACT
BC482	AGTTCAGTTT
BC483	AATCAGCTTT	GTGGTTGTGA
BC484	AGAACGATTT
BC485	AAATGAGGTT
BC486	ACTGCTCGTT	TAGCTTGCCA
BC487	AATGATCGTT
BC488	AGGACGCGTT
BC489	AGATTACGTT	GACAATGCTC
BC490	AATCCAAGTT	CTATCGCCTA
BC491	ATAAGGTCTT
BC492	AATACTGCTT	CAGTGCAGAG
BC493	ATGTAGCCTT
BC494	AAACGTACTT	ATGCTCCGCG
BC495	ACCAATACTT
BC496	ATTCGGTATT
BC497	ATACTGGATT
BC498	ACCTAGAATT
BC499	ATAGCATTGT	TGGCTAATAC
BC500	ATTACCATGT
BC501	ATACGAATGT
BC502	CAGAACCGGT	TCAGGCTGGT
BC503	ATATTGAGGT
BC504	TACGCGTCGT
BC505	ATGATATCGT
BC506	ATATAAGCGT
BC507	CAGGTTCCGT
BC508	GCTTAGACGT
BC509	AGTATTCAGT
BC510	GAAGTCCAGT
BC511	AATAACCAGT	TGTGAACTTG
BC512	AACCATAAGT
BC513	TAGCGGAAGT
BC514	CTGGAGTTCT
BC515	ACTTACTTCT	GAGAGGTGCT
BC516	ATTCATCTCT
BC517	CAGATGCTCT
BC518	TCAGACCTCT	TGCACTGTAA
BC519	AGTTGAATCT
BC520	AAACCAATCT
BC521	AAGTTATGCT
BC522	ACATAATGCT
BC523	CCAGATAGCT
BC524	AGATTATCCT	GCCTAGGCAA
BC525	TAGTCCGCCT
BC526	CTACGAGCCT
BC527	CATGGCTACT
BC528	ATGGTTAACT
BC529	ATTCGCTTAT
BC530	ACAGGATTAT
BC531	AGAGTAGTAT
BC532	AGTCAACTAT
BC533	ATCCAGATAT
BC534	AATGGCATAT
BC535	ACGTATTGAT
BC536	ATCATCAGAT
BC537	ATCTGAAGAT
BC538	ATGAATGCAT
BC539	GAGGAAGCAT	CCATCATAGC
BC540	AATAGTCCAT	CACCATGTCT
BC541	AAGTTACCAT	ATATGTCTGG
BC542	AGGCATTAAT
BC543	AGATGGTAAT
BC544	ATGCTTGAAT
BC545	AATTGCGAAT
BC546	CAATCCGAAT
BC547	ATTCCTCAAT	TCAAGACGTC
BC548	GGTAGAGTTG
BC549	CGTCGCCTTG
BC550	TGATGATCTG
BC551	GACAGTCCTG
BC552	GCGCGGTATG	GGTGTGTACA
BC553	TAAGGATTGG
BC554	ACAAGGCTGG
BC555	GACACGATGG
BC556	CTATGGTCGG
BC557	GCTTCGACGG	CCAGAGTCAG
BC558	GGACTGCAGG
BC559	GATTAGCAGG
BC560	CACGTCTTCG
BC561	CTGTGCCTCG
BC562	CGTCGAATCG
BC563	TTGAATGGCG	GGTTCCACAC
BC564	CAAGTTAGCG
BC565	TGAAGCAGCG
BC566	AATGGTTCCG
BC567	AGCCTTACCG
BC568	GGAGCCTACG
BC569	ACGGAAGACG	CGAATGCAAC
BC570	ATGATCAACG	TTCAACGGCG
BC571	GACTCGTTAG	GATCCGACGT
BC572	ACGCAGGTAG
BC573	GATGATGGAG	AACAGGCAGT
BC574	CACATGCGAG
BC575	TAGCTCAGAG
BC576	GCTACGTCAG
BC577	ACTCGCTAAG
BC578	ACATTCGGTC
BC579	ATTGGTAGTC	ATGTCTATCC
BC580	ACAGCGAGTC
BC581	CAAGTCAGTC	GGAAGTGGCA
BC582	TAGACCGCTC
BC583	AGCCGTAATC	GACGCGAGTC
BC584	GAGACGTTGC
BC585	ATATGAGCGC	AGTCTCGTGT
BC586	ACTTCTCCGC
BC587	GCTACGACGC	AACATTCTAC
BC588	CCTCTCGAGC
BC589	GCACAGAAGC
BC590	GGACCTATCC
BC591	ACTAGTCGCC
BC592	CCAATGCGCC
BC593	ATGCCGTACC
BC594	ACGGACTACC
BC595	ACGAAGGACC
BC596	ATAGAGGTAC	CTATAACACT
BC597	ACATCGCTAC
BC598	CCACTCCGAC	TCGGCCTATG
BC599	ATGTGCCGAC
BC600	ACGCTGGAAC
BC601	ACGAGCGAAC	CGGAATCTAA
BC602	CAGGAGCAAC
BC603	TAAGGTCTTA
BC604	AGCCGAGCTA
BC605	AGCCTGGATA
BC606	GATCCGCTGA	CTCCATCGAG
BC607	ATCCAACTGA	GGCCGTCAAC
BC608	ACTGACCGGA
BC609	ACGATACGGA
BC610	ATAGGTAGGA	GTAGACCTGG
BC611	AGATGCGCGA
BC612	AGCGTACCGA
BC613	AACGCTACGA
BC614	CTATCGGAGA
BC615	ATTGGAGAGA	TCAATATCGA
BC616	AGCGCGTTCA
BC617	ACGCAAGGCA
BC618	AGACTACGCA
BC619	AGTAGGAGCA	TTATGACCAA
BC620	AGGAGGTCCA
BC621	ATCAAGGCCA	CCATCGTTCC
BC622	CGTCCTACCA
BC623	ATATCGACCA
BC624	AGCGAGACCA
BC625	ACGGTCGGAA
BC626	ACAGAGAGAA	TTGGTCCGTT
BC627	AGTGCCAGAA	GATGCAGTTC
BC628	AGCGACTCAA
BC629	AGTACCGCAA
BC630	GAGTCGCCAA
BC631	ACCAGCGGTT
BC632	AGGGCATCTT
BC633	GTAGGCGCTT
BC634	AGGCATTGGT	TTGAGAGAGT
BC635	AAGCTACGGT
BC636	ACGCGAAGGT
BC637	CTAACCTCGT
BC638	AGTATGGCGT
BC639	AGATTGCCGT
BC640	CATCGTTGCT
BC641	ATTGATGCCT
BC642	ACGCGCAACT
BC643	AGTCGACTAT	ACTGAGCGAC
BC644	ACCTTGGCAT
BC645	ACTGCTCCAT	TGAGGAATCA
BC646	GAACTGCCAT
BC647	ATTACGCCAT
BC648	ACGCGGCAAT
BC649	ACCTGCGTTG
BC650	AGACCGATTG	CATTGACGCT
BC651	AGCCCTTCTG
BC652	ACGTCCGATG	TGATACTCAA
BC653	ACGGTTCTGG
BC654	ACTCTGATGG
BC655	ACGGCAATGG
BC656	CATCTCTCGG
BC657	GAAACTCCGG
BC658	AGCTATCCGG
BC659	AATGAGACGG
BC660	ATCCAGGAGG
BC661	AGTATCGTCG
BC662	CAGCATCTCG
BC663	GATTACGGCG	TCGTCCTTCG
BC664	ATGCGAACCG
BC665	ACCTTCGACG
BC666	ATAGCCGTAG	TTCTACCTCA
BC667	TACGTACTAG
BC668	AGGAGACTAG
BC669	CACTCTGGAG
BC670	GGAACCGGAG
BC671	ACACGAGGAG
BC672	GACAGTAGAG
BC673	CATTCAGCAG
BC674	AATCTTCCAG
BC675	CAGCATGAAG
BC676	AGCATCGTTC
BC677	ACAGCCGTTC
BC678	GAGCCTCTTC
BC679	CATCCTGGTC	TCGTCGGAAC
BC680	ATTGACGGTC	ATCGAGATGA
BC681	AGCGAACGTC
BC682	ACGCCAAGTC
BC683	AGCTAGTCTC
BC684	CAGGTCGATC	TGCCAGTTGC
BC685	AGCCGATTGC
BC686	GAGTATCTGC
BC687	CACTGGATGC
BC688	AGACCATGGC
BC689	ATAATACCGC
BC690	GAGCTTCAGC
BC691	ATTAGCCAGC
BC692	ACTCAAGTCC
BC693	GATGAGCTCC
BC694	ATGAACCTCC	TAGACTAGTC
BC695	ACGACTTGCC	GTCGAAGCAG
BC696	ATAGTAAGCC
BC697	GACGTAGACC
BC698	CACTCGAACC
BC699	ATTGCCAACC	AGGCGCTAGG
BC700	GAGAGCTTAC
BC701	AACTCCTTAC
BC702	CACCGTCTAC
BC703	AGTGCGATAC
BC704	TACAGATGAC
BC705	ATGACAGGAC
BC706	CACTTGCAAC
BC707	ACCTTAGTTA
BC708	GACTACCGTA
BC709	AATAGGAGTA	CTTAGGTATC
BC710	ATACTCTCTA
BC711	GAAGGCTCTA	CCAGTACTTG
BC712	AAATTGGCTA
BC713	ATAGTACCTA	TAGTTCTAGA
BC714	AAGGTAACTA
BC715	AAGCCTTATA
BC716	AACGCATATA
BC717	ACTCATGATA
BC718	AAGTTCGATA
BC719	ACAAGTCATA
BC720	AGTTCTCATA
BC721	AAATCGCATA
BC722	AAAGACCATA
BC723	ACGCCGAATA
BC724	AGAGTCAATA
BC725	AACCTCAATA	GAGACCTACC
BC726	ACTCTCCTGA
BC727	AACTCTATGA	GGTCTCGCCG
BC728	GAAGCCATGA
BC729	AGCTTAATGA
BC730	ATAACTTGGA	TTGGAGTTAG
BC731	AACTATTGGA	GTAATGATCG
BC732	AAGAATAGGA	TTAATTAGCC
BC733	TACTCGAGGA
BC734	AAAGATTCGA
BC735	GAGTTGGCGA
BC736	AAATAGACGA
BC737	GACAGAACGA
BC738	AGTAAGTAGA	CTCTAACTCG
BC739	AATTCCTAGA	TCAAGATAGT
BC740	AAGGTATAGA	TAATTGACCT
BC741	CAGAGCGAGA
BC742	AACGAATTCA
BC743	AACCTCGTCA	TCGTAACGGT
BC744	ATGATTCTCA
BC745	ATCTAACTCA	GTCGGTAGTT
BC746	AAGAAGATCA
BC747	ATAATAGGCA
BC748	AGAATTAGCA
BC749	ATTAGTAGCA	CAGCCGGCTT
BC750	ACCGGATCCA
BC751	ACTATTACCA	GAGATGCATG
BC752	AGTCTTAACA
BC753	AGCTCATTAA
BC754	ATGCCTATAA
BC755	ATCAGTTGAA
BC756	AGTAATGGAA	TGGCGACGGA
BC757	ATTATGCGAA
BC758	AGTCCGCGAA
BC759	AAGCTTAGAA
BC760	AACTAGAGAA
BC761	AGGTTAAGAA	AGGACGGACG
BC762	AAGACTTCAA
BC763	AATCTCTCAA
BC764	ATAACTCCAA	TAGCCTCGTT
BC765	ATATTGCCAA
BC766	AATGAGCCAA	GGTTGAACGT
BC767	ACTTAACCAA	TCCGCGGACT
BC768	ACTAAGCAAA	TGCGGATAGT
