## Supplemental Table 1-7 for "Constructing a full-length single-nucleus transcriptomic atlas of the obese mouse by UURNA-seq": Table S4.xlsx

### Sheet: Samples
Sample ID	Weight(g)	Age(week)	Gender	Whole brain	Adrenal gland	Aorta	Brainstem	Large intestine(colon)	Hypothalamus	Kidney	Ovary	Pituitary gland	Spinal cord	Thyroid gland	Brown adipose tissue	Heart	Liver	White adipose tissue
WT-1	20.4	10	female			ü				ü						ü	ü
WT-2	19.2	10	female		ü	ü	ü		ü		ü	ü	ü	ü	ü			ü
WT-3	22.4	13	female		ü	ü	ü	ü	ü	ü	ü	ü	ü	ü
WT-4	20.8	12	female		ü	ü								ü	ü	ü	ü	ü
WT-6	18.9	8	female		ü		ü		ü	ü	ü	ü	ü			ü	ü
WT-7	18.2	10	female			ü		ü						ü		ü	ü
WT-8	21.6	10	female			ü									ü			ü
WT-9	20.2	10	female			ü		ü								ü	ü
WT-10	19.8	8	female			ü		ü								ü	ü
WT-11	18.6	8	female												ü			ü
WT-12_ATAC	-	8	female											ü	ü			ü
WT-13_ATAC	-	8	female		ü		ü	ü	ü	ü	ü	ü				ü	ü
WT-brain_1	-	8	male	ü
WT-brain_2	-	8	male	ü
WT-brain_3	-	8	female	ü
WT-brain_4	-	8	female	ü
WT-fresh	-	8	female	ü
WT-day1	-	8	female	ü
WT-day2	-	8	female	ü
OB-1	51.5	10	female			ü				ü	ü					ü	ü
OB-2	46.1	10	female		ü	ü	ü		ü		ü	ü	ü	ü	ü			ü
OB-3	52.6	13	female		ü	ü	ü	ü	ü	ü	ü	ü	ü	ü
OB-4	51.2	12	female		ü	ü								ü	ü	ü	ü	ü
OB-8	43.6	8	female		ü		ü		ü	ü	ü	ü	ü
OB-9	43.8	8	female			ü		ü						ü		ü	ü
OB-10	38.4	9	female		ü										ü			ü
OB-11	40.6	9	female		ü			ü							ü	ü	ü	ü
OB-12	59.2	12	female					ü							ü	ü	ü	ü
OB-13_ATAC	40.1	8	female				ü		ü	ü	ü	ü		ü	ü		ü	ü
WT1_3w	-	3	female									ü
WT2_3w	-	3	female									ü
WT3_3w	-	3	female									ü
WT4_3w	-	3	female									ü
WT5_3w	-	3	female									ü
WT6_3w	-	3	female									ü
OB1_3w	-	3	female									ü
OB2_3w	-	3	female									ü
OB3_3w	-	3	female									ü
OB4_3w	-	3	female									ü
OB5_3w	-	3	female									ü

### Sheet: Nucleus isolation protocols
Sample ID	Tissues	Isolation method	Isolation buffer	Composition
WT-1	Aorta	Ground in liquid nitrogen	NIB_RNA1	10 mM Tris-HCl, pH 7.5, 10 mM NaCl, 3 mM MgCl2, 0.1% IGEPAL CA-630, 0.1% Tween-20, 1mM DTT and 0.4U/μL Murine RNase Inhibitor
WT-1	Heart	Ground in liquid nitrogen	NIB_RNA1	10 mM Tris-HCl, pH 7.5, 10 mM NaCl, 3 mM MgCl2, 0.1% IGEPAL CA-630, 0.1% Tween-20, 1mM DTT and 0.4U/μL Murine RNase Inhibitor
WT-1	Kidney	Ground in liquid nitrogen	NIB_RNA1	10 mM Tris-HCl, pH 7.5, 10 mM NaCl, 3 mM MgCl2, 0.1% IGEPAL CA-630, 0.1% Tween-20, 1mM DTT and 0.4U/μL Murine RNase Inhibitor
WT-1	Liver	Ground in liquid nitrogen	NIB_RNA1	10 mM Tris-HCl, pH 7.5, 10 mM NaCl, 3 mM MgCl2, 0.1% IGEPAL CA-630, 0.1% Tween-20, 1mM DTT and 0.4U/μL Murine RNase Inhibitor
WT-2	Adrenal gland	Ground in liquid nitrogen	NIB_RNA1	10 mM Tris-HCl, pH 7.5, 10 mM NaCl, 3 mM MgCl2, 0.1% IGEPAL CA-630, 0.1% Tween-20, 1mM DTT and 0.4U/μL Murine RNase Inhibitor
WT-2	Aorta	Ground in liquid nitrogen	NIB_RNA1	10 mM Tris-HCl, pH 7.5, 10 mM NaCl, 3 mM MgCl2, 0.1% IGEPAL CA-630, 0.1% Tween-20, 1mM DTT and 0.4U/μL Murine RNase Inhibitor
WT-2	Thyroid gland	Ground in liquid nitrogen	NIB_RNA1	10 mM Tris-HCl, pH 7.5, 10 mM NaCl, 3 mM MgCl2, 0.1% IGEPAL CA-630, 0.1% Tween-20, 1mM DTT and 0.4U/μL Murine RNase Inhibitor
WT-2	Ovary	Ground in liquid nitrogen	NIB_RNA1	10 mM Tris-HCl, pH 7.5, 10 mM NaCl, 3 mM MgCl2, 0.1% IGEPAL CA-630, 0.1% Tween-20, 1mM DTT and 0.4U/μL Murine RNase Inhibitor
WT-2	Pituitary gland	Cut with scissors	NIB_RNA1	10 mM Tris-HCl, pH 7.5, 10 mM NaCl, 3 mM MgCl2, 0.1% IGEPAL CA-630, 0.1% Tween-20, 1mM DTT and 0.4U/μL Murine RNase Inhibitor
WT-2	Hypothalamus	Ground in liquid nitrogen	NIB_RNA1	10 mM Tris-HCl, pH 7.5, 10 mM NaCl, 3 mM MgCl2, 0.1% IGEPAL CA-630, 0.1% Tween-20, 1mM DTT and 0.4U/μL Murine RNase Inhibitor
WT-2	Brainstem	Ground in liquid nitrogen	NIB_RNA1	10 mM Tris-HCl, pH 7.5, 10 mM NaCl, 3 mM MgCl2, 0.1% IGEPAL CA-630, 0.1% Tween-20, 1mM DTT and 0.4U/μL Murine RNase Inhibitor
WT-2	Spinal cord	Ground in liquid nitrogen	NIB_RNA1	10 mM Tris-HCl, pH 7.5, 10 mM NaCl, 3 mM MgCl2, 0.1% IGEPAL CA-630, 0.1% Tween-20, 1mM DTT and 0.4U/μL Murine RNase Inhibitor
WT-2	White adipose tissue	Ground in liquid nitrogen	NIB_RNA1	10 mM Tris-HCl, pH 7.5, 10 mM NaCl, 3 mM MgCl2, 0.1% IGEPAL CA-630, 0.1% Tween-20, 1mM DTT and 0.4U/μL Murine RNase Inhibitor
WT-2	Brown adipose tissue	Ground in liquid nitrogen	NIB_RNA1	10 mM Tris-HCl, pH 7.5, 10 mM NaCl, 3 mM MgCl2, 0.1% IGEPAL CA-630, 0.1% Tween-20, 1mM DTT and 0.4U/μL Murine RNase Inhibitor
WT-3	Pituitary gland	Cut with scissors	NIB_RNA1	10 mM Tris-HCl, pH 7.5, 10 mM NaCl, 3 mM MgCl2, 0.1% IGEPAL CA-630, 0.1% Tween-20, 1mM DTT and 0.4U/μL Murine RNase Inhibitor
WT-3	Ovary	Ground in liquid nitrogen	NIB_RNA1	10 mM Tris-HCl, pH 7.5, 10 mM NaCl, 3 mM MgCl2, 0.1% IGEPAL CA-630, 0.1% Tween-20, 1mM DTT and 0.4U/μL Murine RNase Inhibitor
WT-3	Hypothalamus	Ground in liquid nitrogen	NIB_RNA1	10 mM Tris-HCl, pH 7.5, 10 mM NaCl, 3 mM MgCl2, 0.1% IGEPAL CA-630, 0.1% Tween-20, 1mM DTT and 0.4U/μL Murine RNase Inhibitor
WT-3	Brainstem	Ground in liquid nitrogen	NIB_RNA1	10 mM Tris-HCl, pH 7.5, 10 mM NaCl, 3 mM MgCl2, 0.1% IGEPAL CA-630, 0.1% Tween-20, 1mM DTT and 0.4U/μL Murine RNase Inhibitor
WT-3	Spinal cord	Ground in liquid nitrogen	NIB_RNA1	10 mM Tris-HCl, pH 7.5, 10 mM NaCl, 3 mM MgCl2, 0.1% IGEPAL CA-630, 0.1% Tween-20, 1mM DTT and 0.4U/μL Murine RNase Inhibitor
WT-3	Adrenal gland	Ground in liquid nitrogen	NIB_RNA1	10 mM Tris-HCl, pH 7.5, 10 mM NaCl, 3 mM MgCl2, 0.1% IGEPAL CA-630, 0.1% Tween-20, 1mM DTT and 0.4U/μL Murine RNase Inhibitor
WT-3	Aorta	Ground in liquid nitrogen	NIB_RNA1	10 mM Tris-HCl, pH 7.5, 10 mM NaCl, 3 mM MgCl2, 0.1% IGEPAL CA-630, 0.1% Tween-20, 1mM DTT and 0.4U/μL Murine RNase Inhibitor
WT-3	Thyroid gland	Ground in liquid nitrogen	NIB_RNA1	10 mM Tris-HCl, pH 7.5, 10 mM NaCl, 3 mM MgCl2, 0.1% IGEPAL CA-630, 0.1% Tween-20, 1mM DTT and 0.4U/μL Murine RNase Inhibitor
WT-3	Kidney	Ground in liquid nitrogen	NIB_RNA1	10 mM Tris-HCl, pH 7.5, 10 mM NaCl, 3 mM MgCl2, 0.1% IGEPAL CA-630, 0.1% Tween-20, 1mM DTT and 0.4U/μL Murine RNase Inhibitor
WT-3	Large intestine(Colon)	Ground in liquid nitrogen	NIB_RNA2	1X PBS, 5% Bovine Serum Albumin, 0.1% IGEPAL CA-630, 1 mM DTT and 0.4U/μL Murine RNase Inhibitor
WT-4	Aorta	Ground in liquid nitrogen	NIB_RNA1	10 mM Tris-HCl, pH 7.5, 10 mM NaCl, 3 mM MgCl2, 0.1% IGEPAL CA-630, 0.1% Tween-20, 1mM DTT and 0.4U/μL Murine RNase Inhibitor
WT-4	Thyroid gland	Ground in liquid nitrogen	NIB_RNA1	10 mM Tris-HCl, pH 7.5, 10 mM NaCl, 3 mM MgCl2, 0.1% IGEPAL CA-630, 0.1% Tween-20, 1mM DTT and 0.4U/μL Murine RNase Inhibitor
WT-4	Adrenal gland	Ground in liquid nitrogen	NIB_RNA1	10 mM Tris-HCl, pH 7.5, 10 mM NaCl, 3 mM MgCl2, 0.1% IGEPAL CA-630, 0.1% Tween-20, 1mM DTT and 0.4U/μL Murine RNase Inhibitor
WT-4	Heart	Ground in liquid nitrogen	NIB_RNA1	10 mM Tris-HCl, pH 7.5, 10 mM NaCl, 3 mM MgCl2, 0.1% IGEPAL CA-630, 0.1% Tween-20, 1mM DTT and 0.4U/μL Murine RNase Inhibitor
WT-4	Liver	Ground in liquid nitrogen	NIB_RNA1	10 mM Tris-HCl, pH 7.5, 10 mM NaCl, 3 mM MgCl2, 0.1% IGEPAL CA-630, 0.1% Tween-20, 1mM DTT and 0.4U/μL Murine RNase Inhibitor
WT-4	White adipose tissue	Ground in liquid nitrogen	NIB_RNA1	10 mM Tris-HCl, pH 7.5, 10 mM NaCl, 3 mM MgCl2, 0.1% IGEPAL CA-630, 0.1% Tween-20, 1mM DTT and 0.4U/μL Murine RNase Inhibitor
WT-4	Brown adipose tissue	Ground in liquid nitrogen	NIB_RNA1	10 mM Tris-HCl, pH 7.5, 10 mM NaCl, 3 mM MgCl2, 0.1% IGEPAL CA-630, 0.1% Tween-20, 1mM DTT and 0.4U/μL Murine RNase Inhibitor
WT-6	Spinal cord	Ground in liquid nitrogen	NIB_RNA1	10 mM Tris-HCl, pH 7.5, 10 mM NaCl, 3 mM MgCl2, 0.1% IGEPAL CA-630, 0.1% Tween-20, 1mM DTT and 0.4U/μL Murine RNase Inhibitor
WT-6	Pituitary gland	Cut with scissors	NIB_RNA1	10 mM Tris-HCl, pH 7.5, 10 mM NaCl, 3 mM MgCl2, 0.1% IGEPAL CA-630, 0.1% Tween-20, 1mM DTT and 0.4U/μL Murine RNase Inhibitor
WT-6	Ovary	Ground in liquid nitrogen	NIB_RNA1	10 mM Tris-HCl, pH 7.5, 10 mM NaCl, 3 mM MgCl2, 0.1% IGEPAL CA-630, 0.1% Tween-20, 1mM DTT and 0.4U/μL Murine RNase Inhibitor
WT-6	Adrenal gland	Ground in liquid nitrogen	NIB_RNA1	10 mM Tris-HCl, pH 7.5, 10 mM NaCl, 3 mM MgCl2, 0.1% IGEPAL CA-630, 0.1% Tween-20, 1mM DTT and 0.4U/μL Murine RNase Inhibitor
WT-6	Brainstem	Ground in liquid nitrogen	NIB_RNA1	10 mM Tris-HCl, pH 7.5, 10 mM NaCl, 3 mM MgCl2, 0.1% IGEPAL CA-630, 0.1% Tween-20, 1mM DTT and 0.4U/μL Murine RNase Inhibitor
WT-6	Hypothalamus	Ground in liquid nitrogen	NIB_RNA1	10 mM Tris-HCl, pH 7.5, 10 mM NaCl, 3 mM MgCl2, 0.1% IGEPAL CA-630, 0.1% Tween-20, 1mM DTT and 0.4U/μL Murine RNase Inhibitor
WT-6	Kidney	Ground in liquid nitrogen	NIB_RNA1	10 mM Tris-HCl, pH 7.5, 10 mM NaCl, 3 mM MgCl2, 0.1% IGEPAL CA-630, 0.1% Tween-20, 1mM DTT and 0.4U/μL Murine RNase Inhibitor
WT-7	Aorta	Ground in liquid nitrogen	NIB_RNA1	10 mM Tris-HCl, pH 7.5, 10 mM NaCl, 3 mM MgCl2, 0.1% IGEPAL CA-630, 0.1% Tween-20, 1mM DTT and 0.4U/μL Murine RNase Inhibitor
WT-7	Thyroid gland	Ground in liquid nitrogen	NIB_RNA1	10 mM Tris-HCl, pH 7.5, 10 mM NaCl, 3 mM MgCl2, 0.1% IGEPAL CA-630, 0.1% Tween-20, 1mM DTT and 0.4U/μL Murine RNase Inhibitor
WT-7	Heart	Ground in liquid nitrogen	NIB_RNA1	10 mM Tris-HCl, pH 7.5, 10 mM NaCl, 3 mM MgCl2, 0.1% IGEPAL CA-630, 0.1% Tween-20, 1mM DTT and 0.4U/μL Murine RNase Inhibitor
WT-7	Large intestine(Colon)	Ground in liquid nitrogen	NIB_RNA2	1X PBS, 5% Bovine Serum Albumin, 0.1% IGEPAL CA-630, 1 mM DTT and 0.4U/μL Murine RNase Inhibitor
WT-7	Liver	Ground in liquid nitrogen	NIB_RNA1	10 mM Tris-HCl, pH 7.5, 10 mM NaCl, 3 mM MgCl2, 0.1% IGEPAL CA-630, 0.1% Tween-20, 1mM DTT and 0.4U/μL Murine RNase Inhibitor
WT-8	Aorta	Ground in liquid nitrogen	NIB_RNA1	10 mM Tris-HCl, pH 7.5, 10 mM NaCl, 3 mM MgCl2, 0.1% IGEPAL CA-630, 0.1% Tween-20, 1mM DTT and 0.4U/μL Murine RNase Inhibitor
WT-8	White adipose tissue	Ground in liquid nitrogen	NIB_RNA1	10 mM Tris-HCl, pH 7.5, 10 mM NaCl, 3 mM MgCl2, 0.1% IGEPAL CA-630, 0.1% Tween-20, 1mM DTT and 0.4U/μL Murine RNase Inhibitor
WT-8	Brown adipose tissue	Ground in liquid nitrogen	NIB_RNA1	10 mM Tris-HCl, pH 7.5, 10 mM NaCl, 3 mM MgCl2, 0.1% IGEPAL CA-630, 0.1% Tween-20, 1mM DTT and 0.4U/μL Murine RNase Inhibitor
WT-9	Aorta	Ground in liquid nitrogen	NIB_RNA1	10 mM Tris-HCl, pH 7.5, 10 mM NaCl, 3 mM MgCl2, 0.1% IGEPAL CA-630, 0.1% Tween-20, 1mM DTT and 0.4U/μL Murine RNase Inhibitor
WT-9	Large intestine(Colon)	Ground in liquid nitrogen	NIB_RNA2	1X PBS, 5% Bovine Serum Albumin, 0.1% IGEPAL CA-630, 1 mM DTT and 0.4U/μL Murine RNase Inhibitor
WT-9	Heart	Homogenize	Homogenization buffer	250 mM sucrose, 25 mM KCl, 5 mM MgCl2, 10 mM Tris-HCl, 1 mM DTT, 0.4 U/μL Murine RNase Inhibitor and 0.1% Triton X-100
WT-9	Liver	Homogenize	Homogenization buffer	250 mM sucrose, 25 mM KCl, 5 mM MgCl2, 10 mM Tris-HCl, 1 mM DTT, 0.4 U/μL Murine RNase Inhibitor and 0.1% Triton X-100
WT-10	Aorta	Ground in liquid nitrogen	NIB_RNA1	10 mM Tris-HCl, pH 7.5, 10 mM NaCl, 3 mM MgCl2, 0.1% IGEPAL CA-630, 0.1% Tween-20, 1mM DTT and 0.4U/μL Murine RNase Inhibitor
WT-10	Liver	Homogenize	Homogenization buffer	250 mM sucrose, 25 mM KCl, 5 mM MgCl2, 10 mM Tris-HCl, 1 mM DTT, 0.4 U/μL Murine RNase Inhibitor and 0.1% Triton X-100
WT-10	Large intestine(Colon)	Ground in liquid nitrogen	NIB_RNA2	1X PBS, 5% Bovine Serum Albumin, 0.1% IGEPAL CA-630, 1 mM DTT and 0.4U/μL Murine RNase Inhibitor
WT-10	Heart	Homogenize	Homogenization buffer	250 mM sucrose, 25 mM KCl, 5 mM MgCl2, 10 mM Tris-HCl, 1 mM DTT, 0.4 U/μL Murine RNase Inhibitor and 0.1% Triton X-100
WT-11	White adipose tissue	Ground in liquid nitrogen	NIB_RNA2	1X PBS, 5% Bovine Serum Albumin, 0.1% IGEPAL CA-630, 1 mM DTT and 0.4U/μL Murine RNase Inhibitor
WT-11	Brown adipose tissue	Ground in liquid nitrogen	NIB_RNA2	1X PBS, 5% Bovine Serum Albumin, 0.1% IGEPAL CA-630, 1 mM DTT and 0.4U/μL Murine RNase Inhibitor
WT-12_ATAC	Thyroid gland	Ground in liquid nitrogen	NIB_ATAC	1X PBS, 5% Bovine Serum Albumin, 0.1% IGEPAL CA-630, 1 mM DTT and 1×Protease inhibitor
WT-12_ATAC	White adipose tissue	Ground in liquid nitrogen	NIB_ATAC	1X PBS, 5% Bovine Serum Albumin, 0.1% IGEPAL CA-630, 1 mM DTT and 1×Protease inhibitor
WT-12_ATAC	Brown adipose tissue	Ground in liquid nitrogen	NIB_ATAC	1X PBS, 5% Bovine Serum Albumin, 0.1% IGEPAL CA-630, 1 mM DTT and 1×Protease inhibitor
WT-13_ATAC	Adrenal gland	Ground in liquid nitrogen	NIB_ATAC	1X PBS, 5% Bovine Serum Albumin, 0.1% IGEPAL CA-630, 1 mM DTT and 1×Protease inhibitor
WT-13_ATAC	Brainstem	Ground in liquid nitrogen	NIB_ATAC	1X PBS, 5% Bovine Serum Albumin, 0.1% IGEPAL CA-630, 1 mM DTT and 1×Protease inhibitor
WT-13_ATAC	Large intestine(Colon)	Ground in liquid nitrogen	NIB_ATAC	1X PBS, 5% Bovine Serum Albumin, 0.1% IGEPAL CA-630, 1 mM DTT and 1×Protease inhibitor
WT-13_ATAC	Hypothalamus	Ground in liquid nitrogen	NIB_ATAC	1X PBS, 5% Bovine Serum Albumin, 0.1% IGEPAL CA-630, 1 mM DTT and 1×Protease inhibitor
WT-13_ATAC	Kidney	Ground in liquid nitrogen	NIB_ATAC	1X PBS, 5% Bovine Serum Albumin, 0.1% IGEPAL CA-630, 1 mM DTT and 1×Protease inhibitor
WT-13_ATAC	Ovary	Ground in liquid nitrogen	NIB_ATAC	1X PBS, 5% Bovine Serum Albumin, 0.1% IGEPAL CA-630, 1 mM DTT and 1×Protease inhibitor
WT-13_ATAC	Pituitary gland	Cut with scissors	NIB_ATAC	1X PBS, 5% Bovine Serum Albumin, 0.1% IGEPAL CA-630, 1 mM DTT and 1×Protease inhibitor
WT-13_ATAC	Heart	Ground in liquid nitrogen	NIB_ATAC	1X PBS, 5% Bovine Serum Albumin, 0.1% IGEPAL CA-630, 1 mM DTT and 1×Protease inhibitor
WT-13_ATAC	Liver	Ground in liquid nitrogen	NIB_ATAC	1X PBS, 5% Bovine Serum Albumin, 0.1% IGEPAL CA-630, 1 mM DTT and 1×Protease inhibitor
WT-brain_1	Whole brain	Ground in liquid nitrogen	NIB_RNA1	10 mM Tris-HCl, pH 7.5, 10 mM NaCl, 3 mM MgCl2, 0.1% IGEPAL CA-630, 0.1% Tween-20, 1mM DTT and 0.4U/μL Murine RNase Inhibitor
WT-brain_2	Whole brain	Ground in liquid nitrogen	NIB_RNA1	10 mM Tris-HCl, pH 7.5, 10 mM NaCl, 3 mM MgCl2, 0.1% IGEPAL CA-630, 0.1% Tween-20, 1mM DTT and 0.4U/μL Murine RNase Inhibitor
WT-brain_3	Whole brain	Ground in liquid nitrogen	NIB_RNA1	10 mM Tris-HCl, pH 7.5, 10 mM NaCl, 3 mM MgCl2, 0.1% IGEPAL CA-630, 0.1% Tween-20, 1mM DTT and 0.4U/μL Murine RNase Inhibitor
WT-brain_4	Whole brain	Ground in liquid nitrogen	NIB_RNA1	10 mM Tris-HCl, pH 7.5, 10 mM NaCl, 3 mM MgCl2, 0.1% IGEPAL CA-630, 0.1% Tween-20, 1mM DTT and 0.4U/μL Murine RNase Inhibitor
WT-fresh	Whole brain	Ground in liquid nitrogen	NIB_RNA1	10 mM Tris-HCl, pH 7.5, 10 mM NaCl, 3 mM MgCl2, 0.1% IGEPAL CA-630, 0.1% Tween-20, 1mM DTT and 0.4U/μL Murine RNase Inhibitor
WT-day1	Whole brain	Ground in liquid nitrogen	NIB_RNA1	10 mM Tris-HCl, pH 7.5, 10 mM NaCl, 3 mM MgCl2, 0.1% IGEPAL CA-630, 0.1% Tween-20, 1mM DTT and 0.4U/μL Murine RNase Inhibitor
WT-day2	Whole brain	Ground in liquid nitrogen	NIB_RNA1	10 mM Tris-HCl, pH 7.5, 10 mM NaCl, 3 mM MgCl2, 0.1% IGEPAL CA-630, 0.1% Tween-20, 1mM DTT and 0.4U/μL Murine RNase Inhibitor
OB-1	Aorta	Ground in liquid nitrogen	NIB_RNA1	10 mM Tris-HCl, pH 7.5, 10 mM NaCl, 3 mM MgCl2, 0.1% IGEPAL CA-630, 0.1% Tween-20, 1mM DTT and 0.4U/μL Murine RNase Inhibitor
OB-1	Kidney	Ground in liquid nitrogen	NIB_RNA1	10 mM Tris-HCl, pH 7.5, 10 mM NaCl, 3 mM MgCl2, 0.1% IGEPAL CA-630, 0.1% Tween-20, 1mM DTT and 0.4U/μL Murine RNase Inhibitor
OB-1	Ovary	Ground in liquid nitrogen	NIB_RNA1	10 mM Tris-HCl, pH 7.5, 10 mM NaCl, 3 mM MgCl2, 0.1% IGEPAL CA-630, 0.1% Tween-20, 1mM DTT and 0.4U/μL Murine RNase Inhibitor
OB-1	Heart	Ground in liquid nitrogen	NIB_RNA1	10 mM Tris-HCl, pH 7.5, 10 mM NaCl, 3 mM MgCl2, 0.1% IGEPAL CA-630, 0.1% Tween-20, 1mM DTT and 0.4U/μL Murine RNase Inhibitor
OB-1	Liver	Ground in liquid nitrogen	NIB_RNA1	10 mM Tris-HCl, pH 7.5, 10 mM NaCl, 3 mM MgCl2, 0.1% IGEPAL CA-630, 0.1% Tween-20, 1mM DTT and 0.4U/μL Murine RNase Inhibitor
OB-2	Aorta	Ground in liquid nitrogen	NIB_RNA1	10 mM Tris-HCl, pH 7.5, 10 mM NaCl, 3 mM MgCl2, 0.1% IGEPAL CA-630, 0.1% Tween-20, 1mM DTT and 0.4U/μL Murine RNase Inhibitor
OB-2	Thyroid gland	Ground in liquid nitrogen	NIB_RNA1	10 mM Tris-HCl, pH 7.5, 10 mM NaCl, 3 mM MgCl2, 0.1% IGEPAL CA-630, 0.1% Tween-20, 1mM DTT and 0.4U/μL Murine RNase Inhibitor
OB-2	Adrenal gland	Ground in liquid nitrogen	NIB_RNA1	10 mM Tris-HCl, pH 7.5, 10 mM NaCl, 3 mM MgCl2, 0.1% IGEPAL CA-630, 0.1% Tween-20, 1mM DTT and 0.4U/μL Murine RNase Inhibitor
OB-2	Ovary	Ground in liquid nitrogen	NIB_RNA1	10 mM Tris-HCl, pH 7.5, 10 mM NaCl, 3 mM MgCl2, 0.1% IGEPAL CA-630, 0.1% Tween-20, 1mM DTT and 0.4U/μL Murine RNase Inhibitor
OB-2	White adipose tissue	Ground in liquid nitrogen	NIB_RNA1	10 mM Tris-HCl, pH 7.5, 10 mM NaCl, 3 mM MgCl2, 0.1% IGEPAL CA-630, 0.1% Tween-20, 1mM DTT and 0.4U/μL Murine RNase Inhibitor
OB-2	Brown adipose tissue	Ground in liquid nitrogen	NIB_RNA1	10 mM Tris-HCl, pH 7.5, 10 mM NaCl, 3 mM MgCl2, 0.1% IGEPAL CA-630, 0.1% Tween-20, 1mM DTT and 0.4U/μL Murine RNase Inhibitor
OB-2	Spinal cord	Ground in liquid nitrogen	NIB_RNA1	10 mM Tris-HCl, pH 7.5, 10 mM NaCl, 3 mM MgCl2, 0.1% IGEPAL CA-630, 0.1% Tween-20, 1mM DTT and 0.4U/μL Murine RNase Inhibitor
OB-2	Hypothalamus	Ground in liquid nitrogen	NIB_RNA1	10 mM Tris-HCl, pH 7.5, 10 mM NaCl, 3 mM MgCl2, 0.1% IGEPAL CA-630, 0.1% Tween-20, 1mM DTT and 0.4U/μL Murine RNase Inhibitor
OB-2	Pituitary gland	Cut with scissors	NIB_RNA1	10 mM Tris-HCl, pH 7.5, 10 mM NaCl, 3 mM MgCl2, 0.1% IGEPAL CA-630, 0.1% Tween-20, 1mM DTT and 0.4U/μL Murine RNase Inhibitor
OB-2	Brainstem	Ground in liquid nitrogen	NIB_RNA1	10 mM Tris-HCl, pH 7.5, 10 mM NaCl, 3 mM MgCl2, 0.1% IGEPAL CA-630, 0.1% Tween-20, 1mM DTT and 0.4U/μL Murine RNase Inhibitor
OB-3	Adrenal gland	Ground in liquid nitrogen	NIB_RNA1	10 mM Tris-HCl, pH 7.5, 10 mM NaCl, 3 mM MgCl2, 0.1% IGEPAL CA-630, 0.1% Tween-20, 1mM DTT and 0.4U/μL Murine RNase Inhibitor
OB-3	Spinal cord	Ground in liquid nitrogen	NIB_RNA1	10 mM Tris-HCl, pH 7.5, 10 mM NaCl, 3 mM MgCl2, 0.1% IGEPAL CA-630, 0.1% Tween-20, 1mM DTT and 0.4U/μL Murine RNase Inhibitor
OB-3	Ovary	Ground in liquid nitrogen	NIB_RNA1	10 mM Tris-HCl, pH 7.5, 10 mM NaCl, 3 mM MgCl2, 0.1% IGEPAL CA-630, 0.1% Tween-20, 1mM DTT and 0.4U/μL Murine RNase Inhibitor
OB-3	Brainstem	Ground in liquid nitrogen	NIB_RNA1	10 mM Tris-HCl, pH 7.5, 10 mM NaCl, 3 mM MgCl2, 0.1% IGEPAL CA-630, 0.1% Tween-20, 1mM DTT and 0.4U/μL Murine RNase Inhibitor
OB-3	Hypothalamus	Ground in liquid nitrogen	NIB_RNA1	10 mM Tris-HCl, pH 7.5, 10 mM NaCl, 3 mM MgCl2, 0.1% IGEPAL CA-630, 0.1% Tween-20, 1mM DTT and 0.4U/μL Murine RNase Inhibitor
OB-3	Pituitary gland	Cut with scissors	NIB_RNA1	10 mM Tris-HCl, pH 7.5, 10 mM NaCl, 3 mM MgCl2, 0.1% IGEPAL CA-630, 0.1% Tween-20, 1mM DTT and 0.4U/μL Murine RNase Inhibitor
OB-3	Aorta	Ground in liquid nitrogen	NIB_RNA1	10 mM Tris-HCl, pH 7.5, 10 mM NaCl, 3 mM MgCl2, 0.1% IGEPAL CA-630, 0.1% Tween-20, 1mM DTT and 0.4U/μL Murine RNase Inhibitor
OB-3	Thyroid gland	Ground in liquid nitrogen	NIB_RNA1	10 mM Tris-HCl, pH 7.5, 10 mM NaCl, 3 mM MgCl2, 0.1% IGEPAL CA-630, 0.1% Tween-20, 1mM DTT and 0.4U/μL Murine RNase Inhibitor
OB-3	Large intestine(Colon)	Ground in liquid nitrogen	NIB_RNA2	1X PBS, 5% Bovine Serum Albumin, 0.1% IGEPAL CA-630, 1 mM DTT and 0.4U/μL Murine RNase Inhibitor
OB-3	Kidney	Ground in liquid nitrogen	NIB_RNA1	10 mM Tris-HCl, pH 7.5, 10 mM NaCl, 3 mM MgCl2, 0.1% IGEPAL CA-630, 0.1% Tween-20, 1mM DTT and 0.4U/μL Murine RNase Inhibitor
OB-4	Aorta	Ground in liquid nitrogen	NIB_RNA1	10 mM Tris-HCl, pH 7.5, 10 mM NaCl, 3 mM MgCl2, 0.1% IGEPAL CA-630, 0.1% Tween-20, 1mM DTT and 0.4U/μL Murine RNase Inhibitor
OB-4	Thyroid gland	Ground in liquid nitrogen	NIB_RNA1	10 mM Tris-HCl, pH 7.5, 10 mM NaCl, 3 mM MgCl2, 0.1% IGEPAL CA-630, 0.1% Tween-20, 1mM DTT and 0.4U/μL Murine RNase Inhibitor
OB-4	Adrenal gland	Ground in liquid nitrogen	NIB_RNA1	10 mM Tris-HCl, pH 7.5, 10 mM NaCl, 3 mM MgCl2, 0.1% IGEPAL CA-630, 0.1% Tween-20, 1mM DTT and 0.4U/μL Murine RNase Inhibitor
OB-4	Heart	Ground in liquid nitrogen	NIB_RNA1	10 mM Tris-HCl, pH 7.5, 10 mM NaCl, 3 mM MgCl2, 0.1% IGEPAL CA-630, 0.1% Tween-20, 1mM DTT and 0.4U/μL Murine RNase Inhibitor
OB-4	Liver	Ground in liquid nitrogen	NIB_RNA1	10 mM Tris-HCl, pH 7.5, 10 mM NaCl, 3 mM MgCl2, 0.1% IGEPAL CA-630, 0.1% Tween-20, 1mM DTT and 0.4U/μL Murine RNase Inhibitor
OB-4	White adipose tissue	Ground in liquid nitrogen	NIB_RNA1	10 mM Tris-HCl, pH 7.5, 10 mM NaCl, 3 mM MgCl2, 0.1% IGEPAL CA-630, 0.1% Tween-20, 1mM DTT and 0.4U/μL Murine RNase Inhibitor
OB-4	Brown adipose tissue	Ground in liquid nitrogen	NIB_RNA1	10 mM Tris-HCl, pH 7.5, 10 mM NaCl, 3 mM MgCl2, 0.1% IGEPAL CA-630, 0.1% Tween-20, 1mM DTT and 0.4U/μL Murine RNase Inhibitor
OB-8	Ovary	Ground in liquid nitrogen	NIB_RNA1	10 mM Tris-HCl, pH 7.5, 10 mM NaCl, 3 mM MgCl2, 0.1% IGEPAL CA-630, 0.1% Tween-20, 1mM DTT and 0.4U/μL Murine RNase Inhibitor
OB-8	Adrenal gland	Ground in liquid nitrogen	NIB_RNA1	10 mM Tris-HCl, pH 7.5, 10 mM NaCl, 3 mM MgCl2, 0.1% IGEPAL CA-630, 0.1% Tween-20, 1mM DTT and 0.4U/μL Murine RNase Inhibitor
OB-8	Spinal cord	Ground in liquid nitrogen	NIB_RNA1	10 mM Tris-HCl, pH 7.5, 10 mM NaCl, 3 mM MgCl2, 0.1% IGEPAL CA-630, 0.1% Tween-20, 1mM DTT and 0.4U/μL Murine RNase Inhibitor
OB-8	Brainstem	Ground in liquid nitrogen	NIB_RNA1	10 mM Tris-HCl, pH 7.5, 10 mM NaCl, 3 mM MgCl2, 0.1% IGEPAL CA-630, 0.1% Tween-20, 1mM DTT and 0.4U/μL Murine RNase Inhibitor
OB-8	Pituitary gland	Cut with scissors	NIB_RNA1	10 mM Tris-HCl, pH 7.5, 10 mM NaCl, 3 mM MgCl2, 0.1% IGEPAL CA-630, 0.1% Tween-20, 1mM DTT and 0.4U/μL Murine RNase Inhibitor
OB-8	Hypothalamus	Ground in liquid nitrogen	NIB_RNA1	10 mM Tris-HCl, pH 7.5, 10 mM NaCl, 3 mM MgCl2, 0.1% IGEPAL CA-630, 0.1% Tween-20, 1mM DTT and 0.4U/μL Murine RNase Inhibitor
OB-8	Kidney	Ground in liquid nitrogen	NIB_RNA1	10 mM Tris-HCl, pH 7.5, 10 mM NaCl, 3 mM MgCl2, 0.1% IGEPAL CA-630, 0.1% Tween-20, 1mM DTT and 0.4U/μL Murine RNase Inhibitor
OB-9	Aorta	Ground in liquid nitrogen	NIB_RNA1	10 mM Tris-HCl, pH 7.5, 10 mM NaCl, 3 mM MgCl2, 0.1% IGEPAL CA-630, 0.1% Tween-20, 1mM DTT and 0.4U/μL Murine RNase Inhibitor
OB-9	Thyroid gland	Ground in liquid nitrogen	NIB_RNA1	10 mM Tris-HCl, pH 7.5, 10 mM NaCl, 3 mM MgCl2, 0.1% IGEPAL CA-630, 0.1% Tween-20, 1mM DTT and 0.4U/μL Murine RNase Inhibitor
OB-9	Heart	Ground in liquid nitrogen	NIB_RNA1	10 mM Tris-HCl, pH 7.5, 10 mM NaCl, 3 mM MgCl2, 0.1% IGEPAL CA-630, 0.1% Tween-20, 1mM DTT and 0.4U/μL Murine RNase Inhibitor
OB-9	Large intestine(Colon)	Ground in liquid nitrogen	NIB_RNA2	1X PBS, 5% Bovine Serum Albumin, 0.1% IGEPAL CA-630, 1 mM DTT and 0.4U/μL Murine RNase Inhibitor
OB-9	Liver	Ground in liquid nitrogen	NIB_RNA1	10 mM Tris-HCl, pH 7.5, 10 mM NaCl, 3 mM MgCl2, 0.1% IGEPAL CA-630, 0.1% Tween-20, 1mM DTT and 0.4U/μL Murine RNase Inhibitor
OB-10	Aorta	Ground in liquid nitrogen	NIB_RNA1	10 mM Tris-HCl, pH 7.5, 10 mM NaCl, 3 mM MgCl2, 0.1% IGEPAL CA-630, 0.1% Tween-20, 1mM DTT and 0.4U/μL Murine RNase Inhibitor
OB-10	Brown adipose tissue	Ground in liquid nitrogen	NIB_RNA1	10 mM Tris-HCl, pH 7.5, 10 mM NaCl, 3 mM MgCl2, 0.1% IGEPAL CA-630, 0.1% Tween-20, 1mM DTT and 0.4U/μL Murine RNase Inhibitor
OB-10	White adipose tissue	Ground in liquid nitrogen	NIB_RNA1	10 mM Tris-HCl, pH 7.5, 10 mM NaCl, 3 mM MgCl2, 0.1% IGEPAL CA-630, 0.1% Tween-20, 1mM DTT and 0.4U/μL Murine RNase Inhibitor
OB-11	Large intestine(Colon)	Ground in liquid nitrogen	NIB_RNA2	1X PBS, 5% Bovine Serum Albumin, 0.1% IGEPAL CA-630, 1 mM DTT and 0.4U/μL Murine RNase Inhibitor
OB-11	Liver	Homogenize	Homogenization buffer	250 mM sucrose, 25 mM KCl, 5 mM MgCl2, 10 mM Tris-HCl, 1 mM DTT, 0.4 U/μL Murine RNase Inhibitor and 0.1% Triton X-100
OB-11	Heart	Homogenize	Homogenization buffer	250 mM sucrose, 25 mM KCl, 5 mM MgCl2, 10 mM Tris-HCl, 1 mM DTT, 0.4 U/μL Murine RNase Inhibitor and 0.1% Triton X-100
OB-11	White adipose tissue	Ground in liquid nitrogen	NIB_RNA2	1X PBS, 5% Bovine Serum Albumin, 0.1% IGEPAL CA-630, 1 mM DTT and 0.4U/μL Murine RNase Inhibitor
OB-11	Brown adipose tissue	Ground in liquid nitrogen	NIB_RNA2	1X PBS, 5% Bovine Serum Albumin, 0.1% IGEPAL CA-630, 1 mM DTT and 0.4U/μL Murine RNase Inhibitor
OB-12	Large intestine(Colon)	Ground in liquid nitrogen	NIB_RNA2	1X PBS, 5% Bovine Serum Albumin, 0.1% IGEPAL CA-630, 1 mM DTT and 0.4U/μL Murine RNase Inhibitor
OB-12	Liver	Homogenize	Homogenization buffer	250 mM sucrose, 25 mM KCl, 5 mM MgCl2, 10 mM Tris-HCl, 1 mM DTT, 0.4 U/μL Murine RNase Inhibitor and 0.1% Triton X-100
OB-12	Heart	Homogenize	Homogenization buffer	250 mM sucrose, 25 mM KCl, 5 mM MgCl2, 10 mM Tris-HCl, 1 mM DTT, 0.4 U/μL Murine RNase Inhibitor and 0.1% Triton X-100
OB-12	White adipose tissue	Ground in liquid nitrogen	NIB_RNA2	1X PBS, 5% Bovine Serum Albumin, 0.1% IGEPAL CA-630, 1 mM DTT and 0.4U/μL Murine RNase Inhibitor
OB-12	Brown adipose tissue	Ground in liquid nitrogen	NIB_RNA2	1X PBS, 5% Bovine Serum Albumin, 0.1% IGEPAL CA-630, 1 mM DTT and 0.4U/μL Murine RNase Inhibitor
OB-13_ATAC	Thyroid gland	Ground in liquid nitrogen	NIB_ATAC	1X PBS, 5% Bovine Serum Albumin, 0.1% IGEPAL CA-630, 1 mM DTT and 1×Protease inhibitor
OB-13_ATAC	Ovary	Ground in liquid nitrogen	NIB_ATAC	1X PBS, 5% Bovine Serum Albumin, 0.1% IGEPAL CA-630, 1 mM DTT and 1×Protease inhibitor
OB-13_ATAC	Pituitary gland	Cut with scissors	NIB_ATAC	1X PBS, 5% Bovine Serum Albumin, 0.1% IGEPAL CA-630, 1 mM DTT and 1×Protease inhibitor
OB-13_ATAC	Kidney	Ground in liquid nitrogen	NIB_ATAC	1X PBS, 5% Bovine Serum Albumin, 0.1% IGEPAL CA-630, 1 mM DTT and 1×Protease inhibitor
OB-13_ATAC	Liver	Ground in liquid nitrogen	NIB_ATAC	1X PBS, 5% Bovine Serum Albumin, 0.1% IGEPAL CA-630, 1 mM DTT and 1×Protease inhibitor
OB-13_ATAC	White adipose tissue	Ground in liquid nitrogen	NIB_ATAC	1X PBS, 5% Bovine Serum Albumin, 0.1% IGEPAL CA-630, 1 mM DTT and 1×Protease inhibitor
OB-13_ATAC	Brown adipose tissue	Ground in liquid nitrogen	NIB_ATAC	1X PBS, 5% Bovine Serum Albumin, 0.1% IGEPAL CA-630, 1 mM DTT and 1×Protease inhibitor
OB-13_ATAC	Hypothalamus	Ground in liquid nitrogen	NIB_ATAC	1X PBS, 5% Bovine Serum Albumin, 0.1% IGEPAL CA-630, 1 mM DTT and 1×Protease inhibitor
OB-13_ATAC	Brainstem	Ground in liquid nitrogen	NIB_ATAC	1X PBS, 5% Bovine Serum Albumin, 0.1% IGEPAL CA-630, 1 mM DTT and 1×Protease inhibitor
WT1_3w	Pituitary gland	Cut with scissors	NIB_RNA1	10 mM Tris-HCl, pH 7.5, 10 mM NaCl, 3 mM MgCl2, 0.1% IGEPAL CA-630, 0.1% Tween-20, 1mM DTT and 0.4U/μL Murine RNase Inhibitor
WT2_3w	Pituitary gland	Cut with scissors	NIB_RNA1	10 mM Tris-HCl, pH 7.5, 10 mM NaCl, 3 mM MgCl2, 0.1% IGEPAL CA-630, 0.1% Tween-20, 1mM DTT and 0.4U/μL Murine RNase Inhibitor
WT3_3w	Pituitary gland	Cut with scissors	NIB_RNA1	10 mM Tris-HCl, pH 7.5, 10 mM NaCl, 3 mM MgCl2, 0.1% IGEPAL CA-630, 0.1% Tween-20, 1mM DTT and 0.4U/μL Murine RNase Inhibitor
WT4_3w	Pituitary gland	Cut with scissors	NIB_RNA1	10 mM Tris-HCl, pH 7.5, 10 mM NaCl, 3 mM MgCl2, 0.1% IGEPAL CA-630, 0.1% Tween-20, 1mM DTT and 0.4U/μL Murine RNase Inhibitor
WT5_3w	Pituitary gland	Cut with scissors	NIB_RNA1	10 mM Tris-HCl, pH 7.5, 10 mM NaCl, 3 mM MgCl2, 0.1% IGEPAL CA-630, 0.1% Tween-20, 1mM DTT and 0.4U/μL Murine RNase Inhibitor
WT6_3w	Pituitary gland	Cut with scissors	NIB_RNA1	10 mM Tris-HCl, pH 7.5, 10 mM NaCl, 3 mM MgCl2, 0.1% IGEPAL CA-630, 0.1% Tween-20, 1mM DTT and 0.4U/μL Murine RNase Inhibitor
OB1_3w	Pituitary gland	Cut with scissors	NIB_RNA1	10 mM Tris-HCl, pH 7.5, 10 mM NaCl, 3 mM MgCl2, 0.1% IGEPAL CA-630, 0.1% Tween-20, 1mM DTT and 0.4U/μL Murine RNase Inhibitor
OB2_3w	Pituitary gland	Cut with scissors	NIB_RNA1	10 mM Tris-HCl, pH 7.5, 10 mM NaCl, 3 mM MgCl2, 0.1% IGEPAL CA-630, 0.1% Tween-20, 1mM DTT and 0.4U/μL Murine RNase Inhibitor
OB3_3w	Pituitary gland	Cut with scissors	NIB_RNA1	10 mM Tris-HCl, pH 7.5, 10 mM NaCl, 3 mM MgCl2, 0.1% IGEPAL CA-630, 0.1% Tween-20, 1mM DTT and 0.4U/μL Murine RNase Inhibitor
OB4_3w	Pituitary gland	Cut with scissors	NIB_RNA1	10 mM Tris-HCl, pH 7.5, 10 mM NaCl, 3 mM MgCl2, 0.1% IGEPAL CA-630, 0.1% Tween-20, 1mM DTT and 0.4U/μL Murine RNase Inhibitor
OB5_3w	Pituitary gland	Cut with scissors	NIB_RNA1	10 mM Tris-HCl, pH 7.5, 10 mM NaCl, 3 mM MgCl2, 0.1% IGEPAL CA-630, 0.1% Tween-20, 1mM DTT and 0.4U/μL Murine RNase Inhibitor

### Sheet: Barcodes combination for RNA 
Experiments	Sample ID	Tissues	1st barcode of random primer	2nd barcode of beads linker 1.2a primer	3rd barcode of beads linker 1.2b primer	i7 index	collection_date
#1	WT-1	Aorta	483-489	1-768	1-96, 193-480	1-4/13-16/41-44/65-96	20221122
		Heart	490-496
		Kidney	553-560
		Liver	561-576
	WT-2	Adrenal gland	99-103
		Aorta	104-106
		Thyroid gland	107-109
		Ovary	110-118
		Pituitary gland	137-145
		Hypothalamus	146-154
		Brainstem	155-163
		Spinal cord	164-172
		White adipose tissue	173-182
		Brown adipose tissue	183-192
	OB-1	Aorta	385-388
		Kidney	389-396
		Ovary	405-413
		Heart	430-432, 435-439
		Liver	440-452
	OB-2	Aorta	1-4
		Thyroid gland	5-7
		Adrenal gland	8-14
		Ovary	15-22
		White adipose tissue	23-32
		Brown adipose tissue	33-41
		Spinal cord	51-59
		Hypothalamus	60-68
		Pituitary gland	69-77
		Brainstem	78-86
#2	WT-3	Pituitary gland	1-6	1-768	1-96, 193-384	1-4/13-16/41-44/65-88	20221215
		Ovary	7-12
		Hypothalamus	13-18
		Brainstem	19-24
		Spinal cord	25-32
		Adrenal gland	33-40
	OB-3	Adrenal gland	97-102
		Spinal cord	103-112
		Ovary	121-126
		Brainstem	127-132
		Hypothalamus	133-138
		Pituitary gland	139-144
#3	WT-3	Aorta	49-50	1-768	97-192, 385-768	25-26/117/28-30/114/ 32-39/115/45-53/116/ 55-64/89-104/121-128	20221215
		Thyroid gland	51-54
		Kidney	55-64
		Large intestine(Colon)	86-96
	OB-3	Aorta	145-146
		Thyroid gland	147-149
		Large intestine(Colon)	169-175
		Kidney	177-192
#4	WT-4	Aorta	193-196	1-768	1-288, 385-480, 577-672	1-4/13-16/25-26/117/ 28-30/114/32-39/115/41-53/116/ 55-56/65-76/121-128	20221213
		Thyroid gland	197-202
		Adrenal gland	203-214
		Heart	215-222
		Liver	223-232
	OB-4	Aorta	289-293
		Thyroid gland	294-298
		Adrenal gland	299-306
		Heart	307-315
		Liver	325-336
#5	WT-4	White adipose tissue	273-280	1-768	289-384	77-88	20221213
		Brown adipose tissue	265-272
	OB-4	White adipose tissue	337-346
		Brown adipose tissue	353-360
#6	WT-6	Spinal cord	193-208, 236-248	1-768	1-192	1-4/13-16/41-48/57-64	20230113
		Pituitary gland	209-217
		Ovary	218-227
		Adrenal gland	228-235
		Brainstem	249-264
		Hypothalamus	265-276
		Kidney	277-288
#7	WT-7	Aorta	289-298	1-768	1-576	25-26/117/28-30/114/32-39/ 115/49-53/116/55-56/65-104/121-128	20230203
		Thyroid gland	299-312
		Heart	321-328
		Large intestine(Colon)	329-340
		Liver	353-368
#8	OB-8	Ovary	385-391	1-768	193-384	1-4/13-16/41-48/57-64	20230220
		Adrenal gland	392-397
		Spinal cord	398-416
		Brainstem	417-428
		Pituitary gland	429-440
		Hypothalamus	441-450
		Kidney	451-464
#9	OB-9	Aorta	481-485	1-768	1-192, 385-768	1-2/13-16/41-48/57-64/ 65-72/81-84 (E100066014) 65-72/73-88 (E100070099) 73-80/85-88 (E150002201)	20230223
		Thyroid gland	486-491
		Heart	492-504
		Large intestine(Colon)	513-524
		Liver	545-560
#10	WT-8	Aorta	577-580	1-768	385-576	121-128	20230220
		White adipose tissue	581-592
		Brown adipose tissue	593-606
	OB-10	Aorta	607-610
		Brown adipose tissue	611-620
		White adipose tissue	621-648
#11	WT-9	Aorta	673-680	1-768	1-192	41/42/57/58	20230504
		Large intestine(Colon)	681-688
		Heart	689-700
		Liver	701-712
#12	WT-10	Aorta	577-584	1-768	1-192	87/88/91-96	20230504
		Liver	585-596
		Large intestine(Colon)	597-608
		Heart	609-620
#13	OB-11	Large intestine(Colon)	193-200, 207-208	1-576	1-192	97-104	20230504
		Liver	233-238
		Heart	229-232, 239-240
	OB-12	Large intestine(Colon)	241-248, 255-256
		Heart	277-280, 287-288
		Liver	281-286
#14	WT-11	White adipose tissue	361-384	1-576	193-384	33-39/115	20230504
		Brown adipose tissue	341-360
	OB-11	White adipose tissue	313-318, 321-328, 333-336
		Brown adipose tissue	329-332, 337-340
	OB-12	White adipose tissue	289-306
		Brown adipose tissue	307-312, 319-320
#15	WT-brain_1	Whole brain	1-48	1-384	1-192	1-2/13-14/32-38/43-44/61-63/69-71	20220812
	WT-brain_2	Whole brain	49-96
	WT-brain_3	Whole brain	97-144
	WT-brain_4	Whole brain	145-192
#16	WT-fresh	Whole brain	481-576	1-384	385-480	80-83/85	20220831
	WT-day1	Whole brain	385-480
	WT-day2	Whole brain	673-768
#17	WT1_3w	Pituitary gland	1-8	1-768		41-48/57-72	20240430
	WT2_3w	Pituitary gland	9-16
	WT3_3w	Pituitary gland	17-24
	WT4_3w	Pituitary gland	25-32
	WT5_3w	Pituitary gland	33-40
	WT6_3w	Pituitary gland	41-48
	OB1_3w	Pituitary gland	49-56
	OB2_3w	Pituitary gland	57-64
	OB3_3w	Pituitary gland	65-72
	OB4_3w	Pituitary gland	73-80
	OB5_3w	Pituitary gland	81-88
Experiment#16 used the original barcodes, and the remaining experiments all used the revised barcodes.

### Sheet: Barcodes combination for ATAC 
Experiments	Sample ID	Tissues	1st barcode of Tn5_ primer B	2nd barcode of HyAS primer	3rd barcode of HyBS primer	i7 index	collection_date
#1	OB-13_ATAC	Thyroid gland	6-8, 15-16	HyAS1-384	HyBS61-68	73-77/ 81-85/ 97-101	20230516
		Ovary	9-14, 17-19, 57-60
		Pituitary gland	20-24, 29-32
		Kidney	25-28, 33-36
		Liver	37-40, 45-48
		White adipose tissue	41-44, 49-52
		Brown adipose tissue	65-72
		Hypothalamus	81-88
		Brainstem	89-96
	WT-12_ATAC	Thyroid gland	1-5
		White adipose tissue	53-56, 61-64
		Brown adipose tissue	73-80
